# Optimized pipeline for generating highly potent neutralizing Affitins: application to SARS-CoV-2 spike protein

**DOI:** 10.1101/2025.04.03.646589

**Authors:** Thomas Maurice, Mélanie Laporte, Nicolas Barquilla, Agnès Fortun, Klara Echasserieau, Florence Guivel-Benhassine, Arménio Barbosa, Pauline Cossard, Cyril Planchais, François Anna, Pierre Charneau, Hugo Mouquet, Cécilia Roque, Olivier Schwartz, Barbara Mouratou, François Davodeau, Karine Bernardeau, Blandine Monel, Frédéric Pecorari

## Abstract

Viral infections represent a global health threat, causing three million deaths annually. Antiviral strategies primarily target viral genome replication or prevent virus entry into host cells. While most FDA-approved antiviral drugs are small chemical molecules, protein-based therapies like monoclonal antibodies (mAbs) offer advantages such as broad and high neutralizing activities, and ability to recruit immune responses to enhance viral clearance. Additionally, alternative protein scaffolds with favorable properties have been developed to substitute or complement mAbs. We have developed Affitins, a novel class of small artificial affinity proteins (7 kDa) derived from hyperthermophilic archaea. Affitins, selected from high-diversity libraries (∼10^12^ variants) against any target protein, are highly stable, easy to engineer, and cost-effective to produce.

Here, we developed a pipeline to generate Affitins in different multimerization formats targeting the receptor-binding domain (RBD) of the SARS-CoV-2 spike protein through ribosome display selection and assessed their efficacy. The most potent candidates, dimerized or trimerized into 17–27 kDa proteins, displayed high thermal stability, strong binding affinities, and potent neutralization against various SARS-CoV-2 variants, with IC_50_ values as low as 32 pM. We also report the first hexameric Affitins, formed by dimerizing trimers through Fc fragment fusion (∼106 kDa), achieving potent neutralization with an IC_50_ of 0.8 pM, ranking them among the most potent B1.351 SARS-Cov-2 neutralizing proteins. Our findings highlight Affitins as promising antiviral agents, demonstrating their versatility for engineering affinity proteins with higher valencies than that of antibodies while retaining a lower molecular weight, thereby expanding the toolkit for combating viral threats.
