## Supplementary Table S9 for "Optimized pipeline for generating highly potent neutralizing Affitins: application to SARS-CoV-2 spike protein"

### Sheet: AF11
				Spike			Affitin 11-11-11
			Type	Spike Chain	Residue#	Residue	Residue#2	Residue2	Energy kcal/mol	Distance Å	BB
			D	B	471	Lys471	19	Lys19	-0.19	3.97	**
			D	B	471	Lys471	20	Leu20	-1.18	3.88	**
			DAH	B	471	Lys471	21	Tyr21	-3.06	4.13	**
			D	B	472	Gly472	21	Tyr21	-0.75	4.11	b*
			D	B	475	Cys475	21	Tyr21	-0.72	3.71	b-
			D	B	473	Phe473	21	Tyr21	-0.71	4.01	*b
			D	B	477	Phe477	21	Tyr21	0.14	3.91	*-
			D	B	476	Tyr476	21	Tyr21	1.06	4.17	b-
			D	B	436	Tyr436	34	Asp34	-0.01	4.39	--
			D	B	437	Asn437	34	Asp34	7.41	3.79	--
			DH	B	333	Arg333	35	Val35	-7.11	3.61	-b
			D	B	437	Asn437	35	Val35	0.17	4.08	-b
			DH	B	333	Arg333	36	Asn36	-5.04	3.75	-*
			DH	B	437	Asn437	36	Asn36	-4.88	3.93	*-
			D	B	439	Leu439	36	Asn36	-0.45	4.38	--
			D	B	436	Tyr436	36	Asn36	0.02	4.22	b-
			D	B	338	Tyr338	37	Arg37	-0.53	3.59	-b
			DH	A	152	Asn152	37	Arg37	31.27	3.62	--
			D	B	479	Leu479	38	Val38	-2.06	3.94	--
			D	B	338	Tyr338	38	Val38	-1.39	3.98	-*
			D	B	477	Phe477	38	Val38	-0.39	4.5	--
			D	B	439	Leu439	38	Val38	-0.28	4.44	--
			D	B	457	Thr457	38	Val38	-0.28	3.76	-b
			D	A	119	Glu119	39	Gly39	-1.11	3.66	-b
			D	B	457	Thr457	39	Gly39	-0.78	4.14	-b
			D	A	152	Asn152	39	Gly39	0.04	3.8	-b
			DH	A	119	Glu119	40	Lys40	-14.21	3.83	**
			DH	A	151	Asn151	40	Lys40	-3.43	3.81	--
			D	B	457	Thr457	40	Lys40	-1.87	4	-*
			D	A	149	Ser149	40	Lys40	0.21	3.77	--
			D	A	152	Asn152	40	Lys40	0.38	4.13	-*
			DH	A	99	Ser99	40	Lys40	2.95	3.61	*-
			D	B	459	Ile459	41	Met41	-2	3.88	--
			D	B	477	Phe477	41	Met41	-1.05	4.15	--
			D	B	457	Thr457	41	Met41	-0.76	4.07	**
			D	B	469	Gly469	41	Met41	-0.55	4.28	b-
			D	B	477	Phe477	43	Leu43	-3.09	3.92	--
			D	B	439	Leu439	43	Leu43	-1.42	4	--
			D	B	471	Lys471	43	Leu43	-0.57	4.02	--
			D	B	481	Ser481	52	Arg52	0.25	3.84	--
			D	B	436	Tyr436	52	Arg52	3.92	3.79	--
			DH	B	471	Lys471	54	Gln54	-9.03	3.67	-b
			DH	B	481	Ser481	54	Gln54	-1.93	3.65	*-
			DH	B	471	Lys471	55	Gly55	-1.26	3.69	-b
			DA	B	470	Val470	56	Trp56	-4.58	4.05	*-
			D	B	469	Gly469	56	Trp56	-0.72	3.9	b-
			DA	B	471	Lys471	56	Trp56	2.55	3.99	**
			DH	A	151	Asn151	59	Glu59	-7.73	3.55	--
			D	A	152	Asn152	59	Glu59	-0.01	3.8	--
			DH	B	431	Lys431	74	Ser74	-5.37	3.93	-*
			D	B	432	Val432	79	Ala79	-1.04	3.9	**
			D	B	433	Gly433	79	Ala79	0.15	4.33	b-
			D	B	432	Val432	80	Ala80	-0.06	4.45	-b
			D	A	432	Val432	84	Ser84	-2.13	3.97	-*
			D	A	471	Lys471	100	Lys100	-0.06	3.95	*b
			D	A	471	Lys471	101	Leu101	-1.22	3.98	**
			DH	A	471	Lys471	102	Tyr102	-3.51	3.97	**
			D	A	472	Gly472	102	Tyr102	-0.8	4.09	b*
			D	A	475	Cys475	102	Tyr102	-0.69	3.95	b-
			D	A	473	Phe473	102	Tyr102	-0.33	3.92	*b
			D	A	477	Phe477	102	Tyr102	0.06	3.64	*-
			DA	A	476	Tyr476	102	Tyr102	1.46	4.12	*-
			D	A	436	Tyr436	114	Met114	-0.61	4.09	--
			D	A	431	Lys431	114	Met114	-0.59	3.63	-b
			D	A	437	Asn437	114	Met114	0.14	3.89	-b
			D	A	436	Tyr436	115	Asp115	-0.24	3.71	*-
			D	A	439	Leu439	115	Asp115	-0.14	4.29	--
			D	A	437	Asn437	115	Asp115	1.14	3.93	**
			DH	A	333	Arg333	116	Val116	-10.76	3.41	-b
			D	A	439	Leu439	117	Asn117	-3.87	3.85	*-
			DH	A	336	Ser336	117	Asn117	-2.63	3.68	--
			D	A	338	Tyr338	117	Asn117	-0.26	4.11	-*
			D	A	436	Tyr436	117	Asn117	-0.04	3.59	b-
			D	A	437	Asn437	117	Asn117	0.17	4.17	b-
			D	A	333	Arg333	117	Asn117	0.21	3.87	-*
			DH	C	152	Asn152	118	Arg118	-7.19	3.42	--
			DH	A	338	Tyr338	118	Arg118	-3.01	3.66	-b
			D	A	455	Ile455	118	Arg118	-0.11	4.39	-b
			D	A	477	Phe477	119	Val119	-1.79	4.15	--
			D	A	479	Leu479	119	Val119	-1.32	3.99	--
			D	A	455	Ile455	119	Val119	-0.98	3.82	b*
			D	A	456	Ser456	119	Val119	-0.89	3.49	b-
			D	A	457	Thr457	119	Val119	-0.76	4.24	**
			D	A	455	Ile455	120	Gly120	-2	3.92	*b
			D	C	119	Glu119	120	Gly120	-0.81	3.74	-b
			DH	C	152	Asn152	120	Gly120	-0.42	3.73	-b
			DH	C	119	Glu119	121	Lys121	-9	3.86	**
			DH	C	151	Asn151	121	Lys121	-5.63	3.9	--
			D	C	152	Asn152	121	Lys121	0.1	4.22	-b
			DH	C	99	Ser99	121	Lys121	1.02	3.68	*-
			D	A	477	Phe477	122	Met122	-1.55	4.06	--
			D	A	469	Gly469	122	Met122	-0.77	3.61	b-
			D	A	477	Phe477	124	Leu124	-2.79	4	--
			D	A	439	Leu439	124	Leu124	-0.95	3.69	--
			D	A	479	Leu479	124	Leu124	-0.79	4.4	--
			D	A	471	Lys471	124	Leu124	1.74	3.61	--
			D	A	439	Leu439	133	Arg133	-1.03	3.99	--
			D	A	481	Ser481	133	Arg133	1.19	3.76	*-
			D	A	436	Tyr436	133	Arg133	3.42	3.94	*-
			DH	A	471	Lys471	135	Gln135	-8.84	3.69	-b
			DH	A	479	Leu479	135	Gln135	-3.37	3.7	b-
			D	A	477	Phe477	135	Gln135	-1.04	4.12	--
			D	A	439	Leu439	135	Gln135	-0.32	4.08	--
			D	A	480	Gln480	135	Gln135	-0.01	4.23	b-
			D	A	471	Lys471	136	Gly136	-0.28	3.81	-b
			D	A	470	Val470	137	Trp137	-2.3	4.19	*-
			D	A	469	Gly469	137	Trp137	-0.1	4.39	b-
			DA	A	471	Lys471	137	Trp137	4.99	4	**
			DH	C	151	Asn151	140	Glu140	-7.1	3.46	--
			D	A	333	Arg333	150	Lys150	0	3.95	-b
			D	A	437	Asn437	150	Lys150	0	4.02	-b
			DH	A	333	Arg333	151	Leu151	-5.74	3.71	-*
			D	A	437	Asn437	153	Gly153	-0.32	4.03	-b
			D	A	333	Arg333	153	Gly153	-0.04	4.16	-b
			D	A	332	Thr332	154	Pro154	1.19	4.06	*-
			D	A	333	Arg333	154	Pro154	1.43	4.27	**
			DH	A	437	Asn437	155	Ser155	-1.31	3.85	-*
			D	A	431	Lys431	155	Ser155	-0.41	3.79	-*
			D	A	431	Lys431	156	Gly156	-1.91	3.83	*b
			DH	A	432	Val432	156	Gly156	-1.49	4.05	bb
			DH	A	431	Lys431	157	Gln157	-1.35	3.93	-b
			D	A	432	Val432	157	Gln157	-0.35	4.01	**
			DH	A	432	Val432	158	Ala158	-4.27	3.77	b*
			D	A	433	Gly433	158	Ala158	-0.44	4.08	b*
			D	A	434	Gly434	158	Ala158	-0.11	4.06	b-
			D	A	436	Tyr436	158	Ala158	1.26	4	--
			D	A	431	Lys431	158	Ala158	1.78	4.02	-*
			D	A	433	Gly433	159	Gly159	-0.22	4.29	bb
			D	A	432	Val432	160	Ala160	-0.95	4.14	*-
			D	A	433	Gly433	160	Ala160	2.84	3.87	b*
			D	C	470	Val470	181	Lys181	-1.3	4.26	--
			D	C	471	Lys471	181	Lys181	-0.61	3.96	**
			D	C	471	Lys471	182	Leu182	-1.71	3.99	**
			DH	C	471	Lys471	183	Tyr183	-1.24	3.98	**
			D	C	472	Gly472	183	Tyr183	-0.51	4.02	b*
			D	C	475	Cys475	183	Tyr183	-0.33	3.93	b-
			D	C	477	Phe477	183	Tyr183	0.05	3.97	*-
			D	C	473	Phe473	183	Tyr183	0.57	4	**
			DA	C	476	Tyr476	183	Tyr183	0.76	4.09	*-
			D	C	481	Ser481	196	Asp196	0	4.3	--
			D	C	436	Tyr436	196	Asp196	0.14	3.85	--
			D	C	439	Leu439	198	Asn198	-4.05	3.85	--
			DH	C	436	Tyr436	198	Asn198	-3.82	3.58	b-
			D	C	437	Asn437	198	Asn198	-0.28	4.01	b-
			D	C	438	Tyr438	198	Asn198	-0.06	4.19	b-
			D	C	481	Ser481	198	Asn198	0.19	4.45	--
			DH	C	338	Tyr338	199	Arg199	-1.54	3.57	-b
			D	C	439	Leu439	199	Arg199	-0.09	4.38	-b
			D	C	457	Thr457	200	Val200	-2.76	4.08	**
			D	C	479	Leu479	200	Val200	-2.28	3.81	--
			D	C	338	Tyr338	200	Val200	-1.36	4.04	-*
			D	C	477	Phe477	200	Val200	-0.91	4.26	--
			D	C	439	Leu439	200	Val200	-0.9	3.78	--
			D	C	457	Thr457	201	Gly201	-0.79	4.09	-b
			D	B	119	Glu119	201	Gly201	-0.45	4.02	-b
			D	B	152	Asn152	201	Gly201	1.34	4.04	-b
			DH	B	99	Ser99	202	Lys202	-4.55	3.97	*-
			D	B	149	Ser149	202	Lys202	0	4.33	--
			DH	B	151	Asn151	202	Lys202	0	3.61	--
			D	C	477	Phe477	203	Met203	-2.12	3.96	--
			D	C	459	Ile459	203	Met203	-1.01	4.13	--
			H	C	458	Glu458	203	Met203	-0.7	4.24	b-
			D	C	457	Thr457	203	Met203	0.14	3.86	b-
			D	C	477	Phe477	205	Leu205	-2.29	4.18	--
			D	C	439	Leu439	205	Leu205	-1.08	4.17	--
			D	C	480	Gln480	205	Leu205	-1.01	4.15	b-
			D	C	479	Leu479	205	Leu205	-0.6	3.93	b-
			D	C	481	Ser481	205	Leu205	-0.27	4.19	b-
			DH	C	481	Ser481	214	Arg214	-2.88	3.51	--
			D	C	436	Tyr436	214	Arg214	2.99	3.83	--
			D	C	471	Lys471	216	Gln216	-0.6	3.73	-b
			D	C	481	Ser481	216	Gln216	-0.27	3.93	*-
			D	C	480	Gln480	216	Gln216	0.81	3.85	*-
			DH	C	471	Lys471	217	Gly217	-3.32	3.78	-b
			D	C	470	Val470	218	Trp218	-2.06	4.3	*-
			D	C	459	Ile459	218	Trp218	-2.05	3.96	--
			D	C	469	Gly469	218	Trp218	-0.76	3.89	b-
			D	C	471	Lys471	218	Trp218	2.91	3.98	**
			DIH	C	333	Arg333	235	Asn235	-28.1	3.37	-b
			DIH	C	431	Lys431	235	Asn235	-27.62	3.63	-*
			DH	C	437	Asn437	235	Asn235	-4.86	3.58	-*

### Sheet: AF24
				Spike			Affitin 11-11-11
			Type	Spike Chain	Residue#	Residue	Residue#2	Residue2	Energy kcal/mol	Distance Å	BB
			D	A	330	Asn330	18	Phe18	-0.17	4.21	b-
			D	A	332	Thr332	18	Phe18	-1.26	3.85	--
			D	A	327	Glu327	19	Lys19	-2.15	3.98	-*
			D	A	331	Ala331	20	Ser20	0.22	3.89	b-
			D	A	327	Glu327	20	Ser20	0.07	4.09	**
			D	A	326	Gly326	20	Ser20	-0.26	3.75	b-
			D	A	332	Thr332	20	Ser20	-0.64	4.21	*-
			DH	A	330	Asn330	20	Ser20	-1.69	3.21	b-
			D	A	327	Glu327	21	Asp21	0.41	4.06	*b
			D	A	496	Arg496	21	Asp21	0	4.4	--
			D	A	334	Phe334	21	Asp21	-0.79	3.9	--
			D	A	331	Ala331	21	Asp21	-0.97	3.95	*-
			DH	A	333	Arg333	21	Asp21	-0.98	3.7	*-
			DH	A	343	Lys343	21	Asp21	-5.16	3.71	-b
			DH	A	332	Thr332	21	Asp21	-11.49	3.6	*-
			D	A	343	Lys343	22	Gly22	0.86	3.87	-b
			D	A	327	Glu327	22	Gly22	-0.61	4.01	-b
			D	A	327	Glu327	23	Glu23	0.02	4.17	-b
			DH	A	332	Thr332	25	Lys25	0.19	3.94	--
			D	B	480	Gln480	34	His34	1.06	3.88	--
			D	B	481	Ser481	34	His34	-0.36	3.91	b-
			D	A	357	Asn357	35	Val35	-0.12	4.49	-b
			D	A	357	Asn357	36	Ala36	0.49	4.04	-*
			D	B	476	Tyr476	36	Ala36	0	4.27	-b
			D	B	443	Phe443	36	Ala36	-0.77	4.26	--
			D	B	442	Leu442	36	Ala36	-1.28	3.42	--
			D	B	463	Gly463	37	Arg37	3.27	3.84	b-
			D	B	462	Ala462	37	Arg37	1.86	4.01	*-
			D	B	476	Tyr476	37	Arg37	1.45	3.85	-*
			D	B	464	Ser464	37	Arg37	0.26	4.23	*-
			D	B	474	Asn474	37	Arg37	-0.17	3.82	*-
			D	B	443	Phe443	37	Arg37	-1.49	3.97	-b
			DAH	B	473	Phe473	37	Arg37	-8.28	3.74	*-
			D	B	462	Ala462	38	Gly38	0	4.37	-b
			D	B	443	Phe443	38	Gly38	-0.53	3.95	-b
			D	A	353	Ser353	39	Pro39	1.35	3.85	**
			D	B	408	Tyr408	39	Pro39	0.6	4.15	--
			D	B	444	Arg444	39	Pro39	0.27	4.33	b*
			D	A	351	Asp351	39	Pro39	0	4.17	-b
			D	B	460	Tyr460	39	Pro39	-0.08	4.02	-*
			D	B	442	Leu442	39	Pro39	-1.79	3.72	*-
			D	B	443	Phe443	39	Pro39	-2.32	4.09	**
			D	B	460	Tyr460	40	Gly40	0.31	3.88	-b
			D	B	445	Lys445	40	Gly40	0.19	4.45	*b
			D	A	353	Ser353	40	Gly40	0.03	4.28	-b
			D	B	408	Tyr408	40	Gly40	0.03	4.31	-b
			D	A	351	Asp351	40	Gly40	-0.2	3.71	-b
			DH	B	444	Arg444	40	Gly40	-3.01	3.8	bb
			D	A	514	Pro514	41	Ala41	0.64	4.11	*-
			D	A	322	Leu322	41	Ala41	-0.59	4.18	-b
			DH	A	351	Asp351	41	Ala41	-8.88	3.72	-*
			D	A	353	Ser353	42	Ser42	-0.01	3.87	*-
			D	A	354	Val354	42	Ser42	-0.99	4.05	*-
			D	A	322	Leu322	42	Ser42	-2.36	4.04	-*
			DH	A	351	Asp351	42	Ser42	-2.4	3.93	-*
			D	B	461	Gln461	43	Arg43	0.35	4.12	--
			DH	B	463	Gly463	43	Arg43	-3.48	3.75	b-
			DH	B	462	Ala462	43	Arg43	-6	3.69	b*
			D	A	354	Val354	45	Leu45	-1.35	4.05	--
			D	A	322	Leu322	45	Leu45	-1.73	4.07	--
			D	B	473	Phe473	46	Ile46	-0.44	4.31	--
			D	A	353	Ser353	47	Leu47	-0.52	4.01	b-
			D	A	357	Asn357	47	Leu47	-0.9	3.8	-*
			D	A	354	Val354	47	Leu47	-3.56	4.01	*-
			D	A	357	Asn357	48	Phe48	-0.37	3.87	-b
			D	A	358	Ser358	49	His49	2.01	4.15	b-
			D	B	480	Gln480	49	His49	0.88	3.91	--
			DH	A	357	Asn357	49	His49	-5.08	3.78	*-
			D	A	332	Thr332	50	Tyr50	-0.51	3.92	*-
			D	A	332	Thr332	52	Asp52	-0.01	4.19	--
			D	A	428	Leu428	52	Asp52	-1.32	3.96	--
			D	A	429	Asp429	55	Lys55	0.11	4.27	b-
			D	A	426	Asn426	55	Lys55	0	4.18	b-
			DH	A	428	Leu428	55	Lys55	-2.83	3.84	*-
			DH	A	427	Asn427	55	Lys55	-4.73	3.72	b*
			DH	A	430	Ser430	55	Lys55	-11.96	3.6	b-
			D	A	428	Leu428	56	Ile56	-1.3	3.8	-b
			D	B	488	Tyr488	56	Ile56	-1.44	3.71	--
			D	A	428	Leu428	57	Gly57	-1.34	4.08	-b
			D	A	331	Ala331	58	Thr58	0.02	4.21	b*
			D	A	329	Phe329	58	Thr58	0	4.31	b-
			D	A	330	Asn330	58	Thr58	-0.02	3.98	**
			D	A	358	Ser358	58	Thr58	-0.37	4.03	*-
			DH	A	330	Asn330	59	Gly59	-0.84	4.05	*b
			D	A	330	Asn330	60	Trp60	0.4	4.29	--
			D	A	326	Gly326	60	Trp60	-0.02	4.04	b-
			D	A	323	Cys323	60	Trp60	-0.06	4.33	b-
			D	A	327	Glu327	60	Trp60	-1.17	4.13	*-
			D	A	324	Pro324	60	Trp60	-1.59	4.23	*-
			D	B	474	Asn474	63	Glu63	0.03	4.05	--
			D	B	473	Phe473	63	Glu63	-1.88	4.08	-*
			DH	B	464	Ser464	63	Glu63	-4.3	3.83	*-
			D	B	473	Phe473	66	Ala66	-0.43	4.27	--
			D	B	473	Phe473	71	Leu71	-2.01	3.93	--
			D	B	472	Gly472	74	Leu74	-0.63	3.82	bb
			D	B	476	Tyr476	74	Leu74	-1.72	3.88	-*
			DH	B	473	Phe473	74	Leu74	-4.17	3.93	**
			D	B	472	Gly472	75	Lys75	1.93	4.05	bb
			D	B	471	Lys471	75	Lys75	0	4.49	-b
			D	B	477	Phe477	77	Pro77	0.79	4.05	**
			D	B	479	Leu479	77	Pro77	-0.09	4.06	b-
			DH	B	471	Lys471	77	Pro77	-11.98	3.66	-b
			DH	B	471	Lys471	78	Ser78	-5.47	3.83	-b
			D	B	471	Lys471	79	Gly79	0.05	4.45	-b
			D	B	437	Asn437	82	Gly82	-0.29	4.13	*b
			D	B	436	Tyr436	82	Gly82	-0.63	3.93	bb
			D	B	439	Leu439	82	Gly82	-2.64	4	-b
			DH	B	333	Arg333	82	Gly82	-5.25	3.64	-b
			D	B	435	Asn435	83	Ala83	0.01	4.26	-b
			D	B	437	Asn437	83	Ala83	-0.62	3.9	**
			D	B	436	Tyr436	83	Ala83	-0.7	3.85	*b
			D	B	437	Asn437	84	Ala84	1.13	3.92	-*
			DIH	B	431	Lys431	87	Glu87	-27.41	3.17	--
			D	B	431	Lys431	89	Leu89	-0.43	4.42	--
			D	B	330	Asn330	103	Phe103	-0.34	3.88	b-
			D	B	332	Thr332	103	Phe103	-1.36	3.83	--
			D	B	326	Gly326	104	Lys104	0.34	3.65	bb
			DIH	B	327	Glu327	104	Lys104	-24.32	3.89	**
			D	B	331	Ala331	105	Ser105	0.1	3.65	b-
			D	B	327	Glu327	105	Ser105	0.04	4.23	*b
			D	B	326	Gly326	105	Ser105	-0.03	4.21	b*
			D	B	332	Thr332	105	Ser105	-0.2	3.95	*-
			DH	B	330	Asn330	105	Ser105	-2.64	3.63	b*
			D	B	327	Glu327	106	Asp106	0.55	4.3	*b
			D	B	331	Ala331	106	Asp106	-0.47	3.89	**
			DH	B	333	Arg333	106	Asp106	-5.3	3.93	*-
			DH	B	332	Thr332	106	Asp106	-6.23	3.7	*-
			DH	B	343	Lys343	106	Asp106	-11	3.77	-b
			D	B	327	Glu327	107	Gly107	0.01	4.26	-b
			DH	B	332	Thr332	110	Lys110	-2.5	3.71	--
			DA	C	480	Gln480	119	His119	1.82	3.83	--
			D	C	481	Ser481	119	His119	0.78	4.07	*-
			D	B	357	Asn357	121	Ala121	0.59	4.09	--
			D	C	442	Leu442	121	Ala121	-1.14	3.54	--
			D	C	443	Phe443	121	Ala121	-1.32	4.24	-*
			D	C	462	Ala462	122	Arg122	2.04	3.87	--
			D	C	476	Tyr476	122	Arg122	2	3.87	-*
			D	C	443	Phe443	122	Arg122	0.76	3.96	-*
			D	C	474	Asn474	122	Arg122	0.37	4	*-
			DH	C	473	Phe473	122	Arg122	-6.4	3.77	*-
			D	C	443	Phe443	123	Gly123	-0.38	4.3	-b
			D	C	408	Tyr408	124	Pro124	0.65	4.18	-*
			D	B	354	Val354	124	Pro124	0.49	4.43	b-
			D	B	351	Asp351	124	Pro124	0.02	4.08	-b
			D	B	353	Ser353	124	Pro124	-0.16	3.9	**
			D	C	442	Leu442	124	Pro124	-0.63	3.91	*-
			D	C	443	Phe443	124	Pro124	-1.56	4.23	-*
			D	B	353	Ser353	125	Gly125	0.42	3.84	-b
			D	C	408	Tyr408	125	Gly125	-0.06	3.67	-b
			D	B	351	Asp351	125	Gly125	-0.42	4.08	-b
			D	B	514	Pro514	126	Ala126	2.06	3.98	**
			DH	B	351	Asp351	126	Ala126	-5.95	3.64	-*
			D	B	353	Ser353	127	Ser127	0.01	4.07	--
			D	B	354	Val354	127	Ser127	-1.59	3.83	*-
			D	B	322	Leu322	127	Ser127	-2.58	4.17	-*
			DH	B	351	Asp351	127	Ser127	-6.57	3.76	-*
			D	C	444	Arg444	128	Arg128	0	4.24	b-
			D	C	460	Tyr460	128	Arg128	-0.17	3.78	--
			DH	C	445	Lys445	128	Arg128	-4.06	3.95	*-
			DH	C	462	Ala462	128	Arg128	-6.11	3.78	*-
			D	B	354	Val354	130	Leu130	-0.64	4.1	--
			D	B	322	Leu322	130	Leu130	-1.8	3.97	--
			D	B	357	Asn357	132	Leu132	-1.34	4.06	-*
			D	B	354	Val354	132	Leu132	-2.77	3.99	*-
			D	B	357	Asn357	133	Phe133	-0.09	4.14	-b
			D	C	480	Gln480	134	His134	5.22	3.96	--
			D	B	358	Ser358	134	His134	0.23	4.46	b-
			DH	B	357	Asn357	134	His134	-4.33	3.91	*-
			D	B	429	Asp429	140	Lys140	0.06	4.43	b-
			D	B	426	Asn426	140	Lys140	0	4.2	b-
			DH	B	427	Asn427	140	Lys140	-4.28	3.7	b*
			DH	B	428	Leu428	140	Lys140	-5.39	3.61	b-
			DH	B	430	Ser430	140	Lys140	-11.98	3.69	b-
			D	C	488	Tyr488	141	Ile141	-0.51	4.09	--
			D	B	428	Leu428	141	Ile141	-0.84	3.89	-b
			D	B	428	Leu428	142	Gly142	-0.81	4.05	-b
			DH	B	330	Asn330	143	Thr143	-2.24	3.71	-*
			DH	B	358	Ser358	143	Thr143	-2.57	3.76	*-
			D	B	330	Asn330	144	Gly144	0.72	3.8	-b
			D	B	330	Asn330	145	Trp145	0.43	4.19	--
			D	B	326	Gly326	145	Trp145	0.28	3.84	b-
			D	B	327	Glu327	145	Trp145	-0.46	4.39	*-
			D	C	473	Phe473	148	Glu148	-1.9	3.81	-*
			D	C	473	Phe473	151	Ala151	-0.56	4.15	--
			D	C	473	Phe473	156	Leu156	-2.97	4.01	--
			D	C	476	Tyr476	159	Leu159	-3.81	3.93	-*
			DH	C	471	Lys471	160	Lys160	-12.16	3.9	**
			D	C	471	Lys471	161	Gly161	-0.2	4.22	-b
			DH	C	471	Lys471	162	Pro162	-8.15	3.68	-b
			DH	C	471	Lys471	163	Ser163	-0.27	3.91	-b
			DH	C	471	Lys471	165	Gln165	-11.84	3.69	-b
			D	C	477	Phe477	166	Ala166	-2.29	3.89	--
			D	C	439	Leu439	167	Gly167	-0.1	4.24	-b
			D	C	436	Tyr436	167	Gly167	-0.34	4.1	*b
			DH	C	481	Ser481	167	Gly167	-3.09	3.62	*b
			D	C	436	Tyr436	168	Ala168	-0.41	4	**
			D	C	439	Leu439	168	Ala168	-0.91	4.32	--
			D	C	437	Asn437	169	Ala169	1.43	3.94	**
			DH	C	436	Tyr436	169	Ala169	-1.56	3.87	**
			D	C	435	Asn435	172	Glu172	0	4.48	--
			DH	C	437	Asn437	172	Glu172	-2.16	3.91	--
			DIH	C	431	Lys431	172	Glu172	-31.37	3.39	--
			D	C	330	Asn330	188	Phe188	-1.6	3.89	*-
			D	C	326	Gly326	189	Lys189	-0.04	4.41	bb
			D	C	327	Glu327	189	Lys189	-2.18	3.95	-*
			D	C	331	Ala331	190	Ser190	0.09	3.66	b-
			D	C	332	Thr332	190	Ser190	-0.25	4.01	*-
			D	C	327	Glu327	190	Ser190	-1.47	3.9	-b
			DH	C	330	Asn330	190	Ser190	-2.9	3.55	b*
			D	C	327	Glu327	191	Asp191	-0.19	4.1	-b
			D	C	331	Ala331	191	Asp191	-1.05	3.77	*-
			DH	C	333	Arg333	191	Asp191	-4.83	3.87	*-
			DH	C	332	Thr332	191	Asp191	-7.49	3.74	*-
			DH	C	327	Glu327	192	Gly192	-2.66	3.82	-b
			D	C	327	Glu327	193	Glu193	0.02	4.29	-b
			DH	C	332	Thr332	195	Lys195	-2.78	3.68	--
			D	A	480	Gln480	204	His204	0.23	3.85	--
			D	A	481	Ser481	204	His204	-0.38	3.79	b-
			D	C	357	Asn357	206	Ala206	0.42	3.97	-*
			D	A	476	Tyr476	206	Ala206	-0.18	4.27	-b
			D	A	443	Phe443	206	Ala206	-0.49	4.15	--
			D	A	442	Leu442	206	Ala206	-1.05	3.67	--
			D	A	476	Tyr476	207	Arg207	5.7	3.89	-*
			D	A	462	Ala462	207	Arg207	1.5	4.16	*-
			D	A	463	Gly463	207	Arg207	0.15	4.26	b-
			D	A	474	Asn474	207	Arg207	0	4.03	--
			D	A	443	Phe443	207	Arg207	-1.12	3.9	-b
			DH	A	473	Phe473	207	Arg207	-6.7	3.69	*-
			D	A	443	Phe443	208	Gly208	-0.48	4.06	-b
			D	A	408	Tyr408	209	Pro209	0.58	4.27	-*
			D	C	353	Ser353	209	Pro209	0.22	3.89	**
			D	C	351	Asp351	209	Pro209	0.04	3.99	-b
			D	A	460	Tyr460	209	Pro209	-0.09	4.15	-b
			D	A	442	Leu442	209	Pro209	-0.78	3.97	*-
			D	A	443	Phe443	209	Pro209	-1.98	4.07	**
			D	A	460	Tyr460	210	Gly210	0.2	3.91	-b
			D	A	408	Tyr408	210	Gly210	0.08	3.98	-b
			D	C	353	Ser353	210	Gly210	0.04	4	-b
			D	A	444	Arg444	210	Gly210	-0.03	3.95	bb
			D	C	351	Asp351	210	Gly210	-0.2	3.96	-b
			D	C	514	Pro514	211	Ala211	1.45	4.17	**
			D	C	322	Leu322	211	Ala211	-0.55	4.23	-b
			DH	C	351	Asp351	211	Ala211	-5.81	3.58	-*
			D	C	353	Ser353	212	Ser212	-0.04	4.29	*-
			D	C	354	Val354	212	Ser212	-1.23	3.9	*-
			D	C	322	Leu322	212	Ser212	-2.27	4.09	-*
			DH	C	351	Asp351	212	Ser212	-4.35	3.88	-*
			D	A	463	Gly463	213	Arg213	-0.32	3.92	b-
			DH	A	462	Ala462	213	Arg213	-6.68	3.7	b-
			D	C	322	Leu322	214	Ala214	-0.55	4.22	--
			D	C	354	Val354	215	Leu215	-0.85	3.87	--
			D	C	322	Leu322	215	Leu215	-1.56	4.09	--
			D	C	357	Asn357	217	Leu217	-0.99	3.9	-*
			D	C	354	Val354	217	Leu217	-2.51	3.99	*-
			D	C	358	Ser358	218	Phe218	-0.03	3.95	-b
			D	C	357	Asn357	218	Phe218	-0.16	3.9	-b
			D	A	480	Gln480	219	His219	1.52	3.63	--
			D	C	358	Ser358	219	His219	-0.09	4.14	*-
			D	C	357	Asn357	219	His219	-0.26	3.7	b-
			D	C	429	Asp429	225	Lys225	0.07	4.28	b-
			D	C	426	Asn426	225	Lys225	0	4.15	b-
			DH	C	427	Asn427	225	Lys225	-4.51	3.57	b*
			DH	C	428	Leu428	225	Lys225	-4.86	3.67	b-
			DH	C	430	Ser430	225	Lys225	-11.28	3.63	b-
			D	C	428	Leu428	226	Ile226	-0.57	3.85	-b
			D	A	488	Tyr488	226	Ile226	-1.1	4.07	--
			D	C	428	Leu428	227	Gly227	-0.84	3.93	-b
			D	C	358	Ser358	228	Thr228	-0.23	3.98	*-
			DH	C	330	Asn330	228	Thr228	-1.2	3.95	**
			D	C	330	Asn330	229	Gly229	0.64	3.93	-b
			D	C	358	Ser358	229	Gly229	0	4.48	-b
			D	C	330	Asn330	230	Trp230	0.52	4.28	-*
			D	C	326	Gly326	230	Trp230	-0.02	3.94	b-
			D	C	324	Pro324	230	Trp230	-0.65	4.26	b-
			D	C	327	Glu327	230	Trp230	-0.96	4.16	*-
			D	A	473	Phe473	233	Glu233	-1.45	3.9	--
			D	A	473	Phe473	241	Leu241	-2.25	3.97	--
			D	A	473	Phe473	244	Leu244	-1.24	3.7	b-
			D	A	472	Gly472	244	Leu244	-1.35	3.95	b*
			D	A	476	Tyr476	244	Leu244	-2.86	3.88	--
			D	A	471	Lys471	245	Lys245	-0.53	3.93	*b
			DH	A	471	Lys471	246	Leu246	-6.32	3.68	-b
			D	A	477	Phe477	247	Asn247	-1.43	3.93	*b
			DIH	A	471	Lys471	247	Asn247	-7.08	3.53	-b
